# The apicoplast link to fever-survival and artemisinin-resistance in the malaria parasite

**DOI:** 10.1101/2020.12.10.419788

**Authors:** Min Zhang, Chengqi Wang, Jenna Oberstaller, Phaedra Thomas, Thomas D. Otto, Debora Casandra, Sandhya Boyapalle, Swamy R. Adapa, Shulin Xu, Katrina Button-Simons, Matthew Mayho, Julian C. Rayner, Michael T. Ferdig, Rays H. Y. Jiang, John H. Adams

## Abstract

**Background:** The emergence and spread of *Plasmodium falciparum* parasites resistant to front-line antimalarial artemisinin-combination therapies (ACT) threatens to erase the considerable gains against the disease of the last decade. We developed a new large-scale phenotypic screening pipeline and used it to carry out the first large-scale forward-genetic phenotype screen in *P. falciparum* to identify genes that allow parasites to survive febrile temperatures.

**Results:** Screening identified more than 200 *P. falciparum* mutants with differential responses to increased temperature. These mutants were more likely to be sensitive to artemisinin derivatives as well as to heightened oxidative stress. Major processes critical for *P. falciparum* tolerance to febrile temperatures and artemisinin included highly essential, conserved pathways associated with protein-folding, heat-shock and proteasome-mediated degradation, and unexpectedly, isoprenoid biosynthesis, which originated from the ancestral genome of the parasite’s algal endosymbiont-derived plastid, the apicoplast. Apicoplast-targeted genes in general were up-regulated in response to heat shock, as were other *Plasmodium* genes with orthologs in plant and algal genomes.

**Conclusions:** *Plasmodium falciparum* parasites appear to exploit their innate febrile-response mechanisms to mediate resistance to artemisinin. Both responses depend on endosymbiotic cynobacterium-related ancestral genes in the parasite’s genome, suggesting a link to the evolutionary origins of *Plasmodium* parasites in free-living ancestors.
