## Supplemental Table 4 for "The apicoplast link to fever-survival and artemisinin-resistance in the malaria parasite"

### Sheet: ReadMe
Tab_name	Reference in text	Description
Tab_name	Reference in text	Description
S4A_Fig4	S4A	Data pertaining to Figure 4A-B. Apicoplast-targeted genes (as defined in Boucher et al. 2019) upregulated (n = 39) or downregulated (n = 12) in response to heatshock with essentiality scores as reported in Zhang et al. 2018 for P. falciparum and Bushell et al. 2017 for P. berghei.
S4B_Fig4	S4B	Data pertaining to Figure 4C. GO terms mapping to apicoplast-targeted genes regulated in response to heatshock.
S4C_Fig4	S4C	Data pertaining to Figure 4D-E. Pooled heatshock screen phenotype-data for all mutants associated with considered processes of interest, and the reference publication in which they were implicated. Figure(s) incorporating these data in the present study are indicated. Pf essentiality-data for each gene as published previously in Zhang et al. 2018 (Science) are provided in grey.
S4D_Fig4	S4D	Data pertaining to Figure 4E. Comparative wildtype/HS-Sensitive mutant RNAseq phenotype-data for genes associated with the highlighted processes of interest.

### Sheet: S4A_Fig4
							Gene_expression (FPKM)				Fold_change		p-value		FDR(False discovery rate)
GeneID	Expression in heatshock	Annotation	Apicoplast-pathway novelty (Boucher et al. 2019)	OrthoMCL.Conservation	Pb.Essentiality (Bushell et al. 2017)	Pf.Essentiality (Zhang et al. 2018)	NF54_37C_rep1	NF54_37C_rep2	NF54_41C_rep1	NF54_41C_rep2	fcNF54_rep1	fcNF54_rep2	pvNF54_rep1	pvNF54_rep2	fdrNF54_1	fdrNF54_2
PF3D7_0208600	upregulated	ribosome-recycling factor	Known Pathway	Plasmodium Only	Essential	Non - Mutable in CDS	24.29	41.81	81.06	91.44	3.33718	2.18704	2.84374e-06	0.00899463	3.35994e-05	0.042153
PF3D7_0411200	upregulated	conserved Plasmodium protein, unknown function	Unknown Function	Conserved Outside of Apicomplexa	Essential	Non - Mutable in CDS	10.73	10.55	23.2	25.47	2.16216	2.41422	0.0019469	0.00390657	0.010831	0.0208615
PF3D7_0509600	upregulated	asparagine--tRNA ligase	Known Pathway	Conserved Outside of Apicomplexa	Essential	Non - Mutable in CDS	56.18	54.9	146.26	131.9	2.60342	2.40255	0.000163368	0.00407709	0.00124554	0.0215022
PF3D7_0602400	upregulated	elongation factor G	Known Pathway	Conserved Outside of Apicomplexa	Essential	Non - Mutable in CDS	20.8	19	55.68	77.47	2.67692	4.07737	0.000108207	1.22063e-05	0.00087056	0.000125147
PF3D7_0628800	upregulated	glutamyl-tRNA(Gln) amidotransferase subunit B	Known Pathway	Conserved Outside of Apicomplexa	Essential	Non - Mutable in CDS	12.86	10.65	47.02	32.33	3.6563	3.03568	5.16875e-07	0.00041599	7.09162e-06	0.00301766
PF3D7_0813700	upregulated	ABC transporter F family member 1, putative	Annotated Gene Product, Unknown Function	Conserved Outside of Apicomplexa	Essential	Non - Mutable in CDS	12.37	16.94	32.24	35.86	2.60631	2.11688	0.000160742	0.0116407	0.00123048	0.0528532
PF3D7_0828200	upregulated	leucine--tRNA ligase, putative	Known Pathway	Conserved Outside of Apicomplexa	Essential	Non - Mutable in CDS	24.62	28.53	78.25	79.95	3.17831	2.80231	6.74076e-06	0.000955241	7.30678e-05	0.00615167
PF3D7_0921700	upregulated	conserved Plasmodium protein, unknown function	Unknown Function	Plasmodium and Other Apicomplexa	ND	Non - Mutable in CDS	28.42	34.11	59.1	87.73	2.07952	2.57197	0.00308705	0.00219649	0.0160625	0.0127307
PF3D7_1221700	upregulated	FbpA domain protein, putative	Annotated Gene Product, Unknown Function	Plasmodium and Other Apicomplexa	Slow	Non - Mutable in CDS	10.38	9.93	25.23	21.07	2.43064	2.12185	0.000431294	0.01143	0.00294795	0.0520825
PF3D7_0107900	upregulated	conserved Plasmodium protein, unknown function	Unknown Function	Plasmodium Only	ND	Non - Mutable in CDS	31.3	24.9	57.22	59.25	1.82812	2.37952	0.0122811	0.00443607	0.0518579	0.0230108
PF3D7_0209300	upregulated	2C-methyl-D-erythritol 2,4-cyclodiphosphate synthase	Known Pathway	Conserved Outside of Apicomplexa	ND	Non - Mutable in CDS	35.25	30.46	78.07	84.12	2.21475	2.76165	0.0014504	0.00110558	0.00850186	0.00700861
PF3D7_1106500	upregulated	conserved Plasmodium protein, unknown function	Unknown Function	Plasmodium Only	ND	Non - Mutable in CDS	15.51	11.86	34.75	33.81	2.24049	2.85076	0.0012555	0.000802957	0.00752243	0.00526043
PF3D7_0728800	upregulated	conserved Plasmodium protein, unknown function	Unknown Function	Plasmodium Only	Essential	Non - Mutable in CDS	34.23	25.57	66.86	76.04	1.95326	2.9738	0.00620788	0.0005179	0.0292378	0.0036301
PF3D7_0816600	upregulated	chaperone protein ClpB1	Known Pathway	Conserved Outside of Apicomplexa	Essential	Non - Mutable in CDS	53.57	46.75	214.3	186.28	4.00037	3.9846	8.60339e-08	1.65043e-05	1.39223e-06	0.000164753
PF3D7_0916200	upregulated	conserved Plasmodium protein, unknown function	Unknown Function	Plasmodium Only	ND	Non - Mutable in CDS	10.26	15.22	49.87	37.11	4.86062	2.43824	1.19948e-09	0.00357781	2.76953e-08	0.0194283
PF3D7_0729200	upregulated	1-cys peroxiredoxin	Known Pathway	Conserved Outside of Apicomplexa	Dispensable	Mutable in CDS	12.59	16.75	52.89	36.41	4.20095	2.17373	3.09296e-08	0.00944554	5.49e-07	0.043904
PF3D7_1232100	upregulated	60 kDa chaperonin	Known Pathway	Conserved Outside of Apicomplexa	Essential	Non - Mutable in CDS	72.15	102.75	203.81	202.16	2.82481	1.96749	4.73859e-05	0.0201373	0.000415358	0.0828838
PF3D7_1333000	upregulated	20 kDa chaperonin	Known Pathway	Conserved Outside of Apicomplexa	Essential	Non - Mutable in CDS	212.57	190.32	467.95	411.26	2.20139	2.16089	0.00156313	0.00990226	0.00905978	0.0458767
PF3D7_1443900	upregulated	heat shock protein 90, putative	Known Pathway	Conserved Outside of Apicomplexa	Essential	Non - Mutable in CDS	31.4	32.25	75.63	77.71	2.4086	2.40961	0.000488197	0.003973	0.00328161	0.0211496
PF3D7_1419200	upregulated	thioredoxin-like protein, putative	Known Pathway	Plasmodium and Other Apicomplexa	Essential	Mutable in CDS	12.16	11.06	50.6	32.89	4.16118	2.97378	3.78353e-08	0.000517933	6.61244e-07	0.0036301
PF3D7_1037100	upregulated	pyruvate kinase 2	Known Pathway	Conserved Outside of Apicomplexa	Essential	Non - Mutable in CDS	26.47	25.1	75.22	80.78	2.84171	3.21833	4.31331e-05	0.000219168	0.000382806	0.00171381
PF3D7_1216000	upregulated	serine--tRNA ligase, putative	Known Pathway	Conserved Outside of Apicomplexa	Essential	Non - Mutable in CDS	17.46	12.6	39.85	42.06	2.28236	3.3381	0.000992572	0.000144688	0.00611592	0.0011774
PF3D7_1103400	upregulated	FeS cluster assembly protein SufD, putative	Known Pathway	Conserved Outside of Apicomplexa	Essential	Non - Mutable in CDS	9.07	12.12	20.29	27.55	2.23705	2.2731	0.00128	0.00655546	0.00765304	0.0320992
PF3D7_0721100	upregulated	conserved Plasmodium protein, unknown function	Unknown Function	Plasmodium Only	Essential	Non - Mutable in CDS	235.22	234.17	935.25	717.55	3.97606	3.06423	9.74987e-08	0.000376124	1.57327e-06	0.00275662
PF3D7_0218300	upregulated	apicoplast RNA methyltransferase precursor, putative	Known Pathway	Conserved Outside of Apicomplexa	Dispensable	Mutable in CDS	24.83	33.11	67.13	67.5	2.70358	2.03866	9.32095e-05	0.0155147	0.000763968	0.0670139
PF3D7_1242200	upregulated	queuine tRNA-ribosyltransferase, putative	Known Pathway	Conserved Outside of Apicomplexa	ND	Non - Mutable in CDS	37.68	25.75	65.64	57.41	1.74204	2.22951	0.0194734	0.00769426	0.075244	0.0369741
PF3D7_0715400	upregulated	secreted ookinete protein, putative	Annotated Gene Product, Unknown Function	Plasmodium and Other Apicomplexa	ND	Mutable in CDS	17.73	22.3	33.37	44.47	1.88212	1.99417	0.00916281	0.0182634	0.0405333	0.076728
PF3D7_0910800	upregulated	cytosolic Fe-S cluster assembly factor NBP35, putative	Known Pathway	Conserved Outside of Apicomplexa	Essential	Non - Mutable in CDS	52.5	42.12	115.59	107.43	2.20171	2.55057	0.00156032	0.00237442	0.0090527	0.0135408
PF3D7_0102300	upregulated	Plasmodium exported protein, unknown function	Unknown Function	Conserved Outside of Apicomplexa	ND	Mutable in CDS	191.82	171.61	759.37	580.01	3.95876	3.37981	1.06594e-07	0.00012532	1.69595e-06	0.00103915
PF3D7_0710300	upregulated	conserved Plasmodium membrane protein, unknown function	Unknown Function	Plasmodium and Other Apicomplexa	Dispensable	Non - Mutable in CDS	56.56	56.97	202.02	145.45	3.57178	2.5531	8.08773e-07	0.00235266	1.07584e-05	0.0134438
PF3D7_1009600	upregulated	protein phosphatase, putative	Annotated Gene Product, Unknown Function	Conserved Outside of Apicomplexa	ND	Non - Mutable in CDS	12.97	13.09	39.77	40.35	3.06631	3.08251	1.24522e-05	0.000352666	0.000126076	0.00259475
PF3D7_1119000	upregulated	acyl-CoA-binding protein, putative	Annotated Gene Product, Unknown Function	Conserved Outside of Apicomplexa	Slow	Mutable in CDS	65.07	47.46	135.54	121.23	2.08299	2.55436	0.00302808	0.00234186	0.0158229	0.013409
PF3D7_0731600	upregulated	acyl-CoA synthetase	Known Pathway	Conserved Outside of Apicomplexa	ND	Mutable in CDS	97.74	107.42	441.66	395.83	4.51872	3.68488	6.32484e-09	4.44841e-05	1.26497e-07	0.000407532
PF3D7_0409400	upregulated	chaperone protein DnaJ	Known Pathway	Conserved Outside of Apicomplexa	Essential	Mutable in CDS	116.12	104.82	275.05	270.91	2.36867	2.58453	0.000611094	0.00209848	0.00401274	0.0122501
PF3D7_0711000	upregulated	AAA family ATPase, CDC48 subfamily	Known Pathway	Conserved Outside of Apicomplexa	Essential	Non - Mutable in CDS	22.88	23.48	53.8	66.45	2.3514	2.83007	0.000673414	0.000864719	0.00435172	0.00561968
PF3D7_1337200	upregulated	1-deoxy-D-xylulose 5-phosphate synthase	Known Pathway	Conserved Outside of Apicomplexa	ND	Non - Mutable in CDS	11.41	11.86	33.36	35.76	2.92375	3.01518	2.73519e-05	0.000447266	0.000253854	0.00321986
PF3D7_1419800.1	upregulated	glutathione reductase	Known Pathway	Conserved Outside of Apicomplexa	Dispensable	Non - Mutable in CDS	31.54	20.53	83.38	118.83	2.64363	5.78811	0.000130392	7.08096e-08	0.00103321	1.18994e-06
PF3D7_1419800.2	upregulated	glutathione reductase	Known Pathway	Conserved Outside of Apicomplexa	ND	Non - Mutable in CDS	5.88	12.38	20.53	30.78	3.4915	2.48627	1.24069e-06	0.00300181	1.57302e-05	0.0165859
PF3D7_0408900.2	upregulated	tRNA N6-adenosine threonylcarbamoyltransferase	Known Pathway	Plasmodium Only	ND	Non - Mutable in CDS	19.64	24.53	59.37	51.92	3.02291	2.11659	1.58121e-05	0.0116532	0.00015485	0.0528675
PF3D7_0410700	downregulated	ribosome biogenesis GTPase A, putative	Known Pathway	Conserved Outside of Apicomplexa	Essential	Non - Mutable in CDS	48.22	72.7	28.52	21.17	0.591456	0.291197	0.0204498	0.000138185	0.0785892	0.00113588
PF3D7_0715200	downregulated	conserved Plasmodium protein, unknown function	Unknown Function	Plasmodium and Other Apicomplexa	ND	Mutable in CDS	29.44	36.76	12.12	11.81	0.411685	0.321273	0.000309798	0.000413063	0.00221062	0.00300409
PF3D7_0508200	downregulated	longevity-assurance (LAG1) protein, putative	Annotated Gene Product, Unknown Function	Conserved Outside of Apicomplexa	Dispensable	Mutable in CDS	99.89	111.54	52.46	48.92	0.525178	0.438587	0.00626833	0.0078185	0.0294736	0.0374444
PF3D7_1429600	downregulated	conserved Plasmodium protein, unknown function	Unknown Function	Plasmodium and Other Apicomplexa	ND	Mutable in CDS	56.76	45.4	15.57	19.45	0.274313	0.428414	3.39432e-07	0.00643871	4.86862e-06	0.0316092
PF3D7_1458100	downregulated	protein PET117, putative	Annotated Gene Product, Unknown Function	Plasmodium and Other Apicomplexa	ND	Non - Mutable in CDS	135.64	229.44	45.35	41.54	0.334341	0.18105	1.2516e-05	2.19516e-07	0.000126496	3.28984e-06
PF3D7_1340800	downregulated	mitochondrial pyruvate carrier protein 1, putative	Known Pathway	Conserved Outside of Apicomplexa	ND	Non - Mutable in CDS	71.07	117.14	27.93	30.53	0.392993	0.260628	0.000159322	3.64455e-05	0.00122622	0.000341602
PF3D7_0926400	downregulated	monocarboxylate transporter, putative	Annotated Gene Product, Unknown Function	Conserved Outside of Apicomplexa	ND	Mutable in CDS	20.17	24.3	10.82	6.42	0.53644	0.264198	0.00784713	4.31572e-05	0.0354588	0.000397298
PF3D7_0615100	downregulated	enoyl-acyl carrier reductase	Known Pathway	Conserved Outside of Apicomplexa	ND	Non - Mutable in CDS	33.49	39.8	11.15	6.82	0.332935	0.171357	1.16566e-05	9.19076e-08	0.000119728	1.50442e-06
PF3D7_0211400	downregulated	beta-ketoacyl-ACP synthase III	Known Pathway	Conserved Outside of Apicomplexa	Slow	Mutable in CDS	34.01	28.46	11.82	5.17	0.347545	0.181658	2.37939e-05	2.313e-07	0.000225625	3.43923e-06
PF3D7_1344600	downregulated	lipoyl synthase	Known Pathway	Conserved Outside of Apicomplexa	Dispensable	Non - Mutable in CDS	44.16	62.14	11.68	11.69	0.264493	0.188124	1.64529e-07	3.96455e-07	2.51216e-06	5.61562e-06
PF3D7_0922900	downregulated	3-oxoacyl-[acyl-carrier-protein] reductase	Known Pathway	Conserved Outside of Apicomplexa	Dispensable	Mutable in CDS	29.08	34.46	14.87	13.26	0.511348	0.384794	0.0046859	0.00250175	0.0230242	0.0141675
PF3D7_1114800	downregulated	glycerol-3-phosphate dehydrogenase, putative	Known Pathway	Conserved Outside of Apicomplexa	Dispensable	Non - Mutable in CDS	24.26	41.29	9.64	3.45	0.397362	0.0835553	0.000187134	9.68112e-14	0.00141158	7.23536e-12

### Sheet: S4B_Fig4
GO.ID	Term	Number of upregulated apicoplast-targeted genes in this GO term	log2 (Ratio of Up to Down-regulated genes)	p-value (Fisher_exact_test)	apicoplast-targeted geneIDs	Expression in heatshock
GO:0005524	ATP binding	12	3.70044	0.0447267	PF3D7_0411200,PF3D7_0509600,PF3D7_0813700,PF3D7_0828200,PF3D7_1221700,PF3D7_0816600,PF3D7_1232100,PF3D7_1333000,PF3D7_1443900,PF3D7_1216000,PF3D7_0910800,PF3D7_0711000	upregulated
GO:0051082	unfolded protein binding	4	2.32193	0.000223431	PF3D7_1221700,PF3D7_1232100,PF3D7_1443900,PF3D7_0409400	upregulated
GO:0016491	oxidoreductase activity	3	1	0.0419309	PF3D7_1419800.1,PF3D7_0729200,PF3D7_1419800.2	upregulated
GO:0016668	oxidoreductase activity, acting on a sulfur group of donors, NAD(P) as acceptor	2	1.58496	0.0394833	PF3D7_1419800.1,PF3D7_1419800.2	upregulated
GO:0006400	tRNA modification	2	1.58496	0.0394833	PF3D7_0411200.1, PF3D7_1242200.2	upregulated
GO:0006457	protein folding	5	2.58496	0.000479038	PF3D7_1221700,PF3D7_1232100,PF3D7_1333000,PF3D7_1443900,PF3D7_0409400	upregulated
GO:0006950	response to stress	2	1.58496	0.0143426	PF3D7_1221700,PF3D7_1443900	upregulated
GO:0016114	terpenoid biosynthetic process	2	1.58496	0.0394833	PF3D7_0209300,PF3D7_1337200	upregulated
GO:0009408	response to heat	2	1.58496	0.0143426	PF3D7_1443900,PF3D7_0409400	upregulated
GO:0005737	cytoplasm	9	3.32193	0.0440683	PF3D7_0509600,PF3D7_0921700,PF3D7_1221700,PF3D7_1419800.1,PF3D7_1232100,PF3D7_1333000,PF3D7_1216000,PF3D7_1119000,PF3D7_1419800.2	upregulated
GO:0051287	NAD binding	2	-1.58496	0.00441697	PF3D7_0922900,PF3D7_1114800	downregulated
GO:0006633	fatty acid biosynthetic process	3	-2	0.0132671	PF3D7_0615100,PF3D7_0211400,PF3D7_0922900	downregulated

### Sheet: S4C_Fig4
PB_Mutant_ID	Insertion_Site	Distance_to_gene	Type_of_Insertion	GeneID	Gene_Function	FC-HS	FC-Growth	FC-HS/FC-Growth	PFS_by_HS	HS_phenotype_identification	interest.category	Publication	Figure	Gene_Identification	MIS	MFS	insertions_in_CDS
13-001	PfNF54_01_m1::289314	384	3UTRup	PF3D7_0106800	ras-related protein Rab-5C (RAB5c)	0.29	0.58	0.5	0.145	HS-Sensitive	prenylated_proteome	Gisselberg et al. 2017	4D, 4E, S3C	Non - Mutable in CDS	0.264	-2.504	0
13-001	PfNF54_01_m1::289314	384	3UTRup	PF3D7_0106800	ras-related protein Rab-5C (RAB5c)	0.29	0.58	0.5	0.145	HS-Sensitive	k13-interacting_partner	Gnaedig et al. 2020	4D, 4E, S3C	Non - Mutable in CDS	0.264	-2.504	0
1-004	PfNF54_02_m1::358592	-547	intergenic	PF3D7_0208800	conserved Plasmodium protein, unknown function	0.43	0.08	5.375	2.311	HS- and Growth-Sensitive	DV_proteome	Lamarque et al. 2008	S3A	Non - Mutable in CDS	0.156	-2.83	0
12-004	PfNF54_02_m1::747362	-221	3UTRup	PF3D7_0218300	apicoplast rRNA methyltransferase precursor, putative	0.25	0.92	0.271739	0.0679348	HS-Sensitive	downstream_of_isoprenoid_biosynthesis_DMAPP	Guggisberg et al. 2014	4D, 4E	Mutable in CDS	0.97	-2.069	1
3-004	PfNF54_03_m1::158005	-1340	intergenic	PF3D7_0303000	N-ethylmaleimide-sensitive fusion protein (NSF)	0.36	0.41	0.878	0.316	HS- and Growth-Sensitive	k13-interacting_partner	Gnaedig et al. 2020	S3C	Non - Mutable in CDS	0.186	-3.241	0
13-013	PfNF54_05_m1::997502	-1257	intergenic	PF3D7_0524000	karyopherin beta (KASbeta)	5.39	2.46	2.191	10	HS-Tolerant	DV_proteome	Lamarque et al. 2008	S3A	Non - Mutable in CDS	0.14	-2.943	0
1-023	PfNF54_06_m1::255163	1359	intergenic	PF3D7_0606000	conserved Plasmodium protein, unknown function	0.31	0.3	1.033	0.32	HS- and Growth-Sensitive	k13-interacting_bioqd	Birnbaum et al. 2020	na	Mutable in CDS	0.96	-2.925	1
6-030	PfNF54_06_m1::364338	458	3UTRup	PF3D7_0608800	ornithine aminotransferase (OAT)	0.48	1.11	0.432	0.208	HS-Sensitive	ART-targeted_proteome	Ismail et al. 2016	4E, S3A-C	Mutable in CDS	0.978	-2.496	1
6-030	PfNF54_06_m1::364338	458	3UTRup	PF3D7_0608800	ornithine aminotransferase (OAT)	0.48	1.11	0.432	0.208	HS-Sensitive	k13-interacting_partner	Gnaedig et al. 2020	4E, S3A-C	Mutable in CDS	0.978	-2.496	1
4-022	PfNF54_06_m1::872782	571	intergenic	PF3D7_0621200	pyridoxine biosynthesis protein PDX1 (PDX1)	0.33	0.62	0.532	0.176	HS-Sensitive	k13-interacting_partner	Gnaedig et al. 2020	S3C	Mutable in CDS	0.919	-2.67	1
13-017	PfNF54_06_m1::871181	-125	3UTRup	PF3D7_0621200	pyridoxine biosynthesis protein PDX1 (PDX1)	0.5	0.85	0.588	0.294	HS- and Growth-Sensitive	k13-interacting_partner	Gnaedig et al. 2020	S3C	Mutable in CDS	0.919	-2.67	1
11-026	PfNF54_07_m1::1156179	-558	intergenic	PF3D7_0727200	cysteine desulfurase, putative (NFS)	0.45	0.72	0.625	0.281	HS- and Growth-Sensitive	k13-interacting_partner	Gnaedig et al. 2020	S3C	Non - Mutable in CDS	0.335	-2.553	0
2-030	PfNF54_08_m1::858580	-1810	intergenic	PF3D7_0818900	heat shock protein 70 (HSP70)	0.32	0.08	4	1.28	HS- and Growth-Sensitive	ART-targeted_proteome	Ismail et al. 2016	4E, S3A, S3C	Non - Mutable in CDS	0.225	-2.666	0
2-030	PfNF54_08_m1::858580	-1810	intergenic	PF3D7_0818900	heat shock protein 70 (HSP70)	0.32	0.08	4	1.28	HS- and Growth-Sensitive	DV_proteome	Lamarque et al. 2008	4E, S3A, S3C	Non - Mutable in CDS	0.225	-2.666	0
4-032	PfNF54_08_m1::1357201	-1126	intergenic	PF3D7_0831600	cytoadherence linked asexual protein 8 (CLAG8)	0.16	0.49	0.327	0.052	HS-Sensitive	k13-interacting_partner	Gnaedig et al. 2020	S3C	Mutable in CDS	1	-0.705	4
12-029	PfNF54_09_m1::132932	-830	intergenic	PF3D7_0903200	ras-related protein RAB7 (RAB7)	0.49	1.7	0.288	0.141	HS-Sensitive	prenylated_proteome	Gisselberg et al. 2017	4D, 4E	Non - Mutable in CDS	0.151	-3.106	0
12-029	PfNF54_09_m1::132932	-830	intergenic	PF3D7_0903200	ras-related protein RAB7 (RAB7)	0.49	1.7	0.288	0.141	HS-Sensitive	DV_proteome	Lamarque et al. 2008	4D, 4E	Non - Mutable in CDS	0.151	-3.106	0
12-029	PfNF54_09_m1::132932	-830	intergenic	PF3D7_0903200	ras-related protein RAB7 (RAB7)	0.49	1.7	0.288	0.141	HS-Sensitive	k13-interacting_partner	Gnaedig et al. 2020	4D, 4E	Non - Mutable in CDS	0.151	-3.106	0
3-028	PfNF54_09_m1::852132	-409	3UTRup	PF3D7_0920800	inosine-5'-monophosphate dehydrogenase (IMPDH)	0.45	0.12	3.75	1.688	HS- and Growth-Sensitive	DV_proteome	Lamarque et al. 2008	S3A, S3C	Non - Mutable in CDS	0.198	-2.648	0
3-028	PfNF54_09_m1::852132	-409	3UTRup	PF3D7_0920800	inosine-5'-monophosphate dehydrogenase (IMPDH)	0.45	0.12	3.75	1.688	HS- and Growth-Sensitive	k13-interacting_partner	Gnaedig et al. 2020	S3A, S3C	Non - Mutable in CDS	0.198	-2.648	0
12-037	PfNF54_10_m1::1340834	201	3UTRup	PF3D7_1033400	haloacid dehalogenase-like hydrolase (HAD1)	0.41	1.42	0.288732	0.11838	HS-Sensitive	isprenoid_biosynthesis_regulator	Guggisberg et al. 2014	4D, 4E	Non - Mutable in CDS	0.767	-2.311	0
4-048	PfNF54_10_m1::1339529	-238	5UTRup	PF3D7_1033400	haloacid dehalogenase-like hydrolase (HAD1)	0.32	0.75	0.426667	0.136533	HS-Sensitive	isprenoid_biosynthesis_regulator	Guggisberg et al. 2014	4D, 4E	Non - Mutable in CDS	0.767	-2.311	0
10-048	PfNF54_10_m1::1479654	802	intergenic	PF3D7_1037300	ADP/ATP transporter on adenylate translocase (ADT)	0.47	0.91	0.516	0.243	HS-Sensitive	DV_proteome	Lamarque et al. 2008	S3A	Non - Mutable in CDS	0.178	-2.537	0
6-079	PfNF54_11_m1::721250	0	exon	PF3D7_1119100	tRNA m(1)G methyltransferase, putative	0.22	1.29	0.170543	0.0375194	HS-Sensitive	downstream_of_isoprenoid_biosynthesis_DMAPP	Guggisberg et al. 2014	4D, 4E	Mutable in CDS	1	-1.404	2
6-111	PfNF54_13_m1::500209	-1598	intergenic	PF3D7_1311800	M1-family alanyl aminopeptidase (M1AAP)	0.32	0.19	1.684	0.539	HS- and Growth-Sensitive	ART-targeted_proteome	Ismail et al. 2016	4E, S3A, S3B	Non - Mutable in CDS	0.127	-3.225	0
15-056	PfNF54_13_m1::500209	-1598	intergenic	PF3D7_1311800	M1-family alanyl aminopeptidase (M1AAP)	0.48	0.08	6	2.88	HS- and Growth-Sensitive	ART-targeted_proteome	Ismail et al. 2016	4E, S3A, S3B	Non - Mutable in CDS	0.127	-3.225	0
6-111	PfNF54_13_m1::500209	-1598	intergenic	PF3D7_1311800	M1-family alanyl aminopeptidase (M1AAP)	0.32	0.19	1.684	0.539	HS- and Growth-Sensitive	DV_proteome	Lamarque et al. 2008	4E, S3A, S3B	Non - Mutable in CDS	0.127	-3.225	0
15-056	PfNF54_13_m1::500209	-1598	intergenic	PF3D7_1311800	M1-family alanyl aminopeptidase (M1AAP)	0.48	0.08	6	2.88	HS- and Growth-Sensitive	DV_proteome	Lamarque et al. 2008	4E, S3A, S3B	Non - Mutable in CDS	0.127	-3.225	0
2-064	PfNF54_13_m1::788370	-1092	intergenic	PF3D7_1319100	conserved protein, unknown function	0.48	0.13	3.692	1.772	HS- and Growth-Sensitive	prenylated_proteome	Gisselberg et al. 2017	4D, 4E	Mutable in CDS	1	-2.371	3
11-061	PfNF54_13_m1::1502244	725	intergenic	PF3D7_1337200	1-deoxy-D-xylulose 5-phosphate synthase (DXS)	0.3	0.98	0.306122	0.0918367	HS-Sensitive	isoprenoid_biosynthesis	several	4D, 4E	Non - Mutable in CDS	0.123	-2.89	0
12-061	PfNF54_13_m1::1620689	-628	intergenic	PF3D7_1340700	ras-related protein Rab-11B (RAB11b)	0.34	3.23	0.105	0.036	HS-Sensitive	prenylated_proteome	Gisselberg et al. 2017	4D, 4E	Non - Mutable in CDS	0.91	-2.07	0
12-061	PfNF54_13_m1::1620689	-628	intergenic	PF3D7_1340700	ras-related protein Rab-11B (RAB11b)	0.34	3.23	0.105	0.036	HS-Sensitive	k13-interacting_partner	Gnaedig et al. 2020	4E, S3C	Non - Mutable in CDS	0.91	-2.07	0
12-063	PfNF54_13_m1::1795656	-648	intergenic	PF3D7_1344800	aspartate carbamoyltransferase (ATCase)	0.28	0.71	0.394	0.11	HS-Sensitive	DV_proteome	Lamarque et al. 2008	4E, S3A, S3C	Non - Mutable in CDS	0.408	-2.437	0
12-063	PfNF54_13_m1::1795656	-648	intergenic	PF3D7_1344800	aspartate carbamoyltransferase (ATCase)	0.28	0.71	0.394	0.11	HS-Sensitive	k13-interacting_partner	Gnaedig et al. 2020	4E, S3A, S3C	Non - Mutable in CDS	0.408	-2.437	0
12-080	PfNF54_14_m1::287548	-745	intergenic	PF3D7_1407900	plasmepsin I (PMI)	0.12	0.79	0.152	0.018	HS-Sensitive	ART-targeted_proteome	Ismail et al. 2016	4E, S3A, S3C	Non - Mutable in CDS	0.594	-2.401	0
15-065	PfNF54_14_m1::289660	9	3UTRup	PF3D7_1407900	plasmepsin I (PMI)	0.12	0.79	0.152	0.018	HS-Sensitive	DV_proteome	Lamarque et al. 2008	4E, S3A, S3C	Non - Mutable in CDS	0.594	-2.401	0
4-090	PfNF54_14_m1::1622300	-280	5UTRup	PF3D7_1439900	triosephosphate isomerase (TIM)	0.32	0.75	0.427	0.137	HS-Sensitive	ART-targeted_proteome, isoprenoid_biosynthesis	Ismail et al. 2016	4E	Non - Mutable in CDS	0.122	-3.063	0
11-067	PfNF54_14_m1::1896224	1203	intergenic	PF3D7_1446200	M17 leucyl aminopeptidase (LAP)	0.4	0.9	0.444	0.178	HS-Sensitive	DV_proteome	Lamarque et al. 2008	S3A, S3C	Non - Mutable in CDS	0.122	-3.038	0
11-067	PfNF54_14_m1::1896224	1203	intergenic	PF3D7_1446200	M17 leucyl aminopeptidase (LAP)	0.4	0.9	0.444	0.178	HS-Sensitive	k13-interacting_partner	Gnaedig et al. 2020	S3A, S3C	Non - Mutable in CDS	0.122	-3.038	0

### Sheet: S4D_Fig4
Transcript_ID	Gene.NameSymbol	TranscriptProductDescription	NF54_37_1	NF54_37_2	NF54_41_1	NF54_41_2	PB4_37_1	PB4_37_2	PB4_41_1	PB4_41_2	PB31_37_1	PB31_37_2	PB31_41_1	PB31_41_2	fcNF54_1	fcNF54_2	fcPB4_1	fcPB4_2	fcPB31_1	fcPB31_2	fcNF54mean	fcPB4mean	fcPB31mean	logfcNF54_1	logfcNF54_2	logfcPB4_1	logfcPB4_2	logfcPB31_1	logfcPB31_2	pvNF54_1	pvNF54_2	pvPB4_1	pvPB4_2	pvPB31_1	pvPB31_2	fdrNF54_1	fdrNF54_2	fdrPB4_1	fdrPB4_2	fdrPB31_1	fdrPB31_2	classNF54	classPB4	classPB31	Figure
PF3D7_0209300	IspF	2C-methyl-D-erythritol 2,4-cyclodiphosphate synthase	35.25	30.46	78.07	84.12	35.32	24.81	91.65	55.32	29.54	31.67	67.57	73.74	2.21475	2.76165	2.59485	2.22975	2.28741	2.32839	2.4882	2.4123	2.3079	1.14715	1.46553	1.37565	1.15688	1.19371	1.21933	0.00145041	0.00110558	0.0024703	0.00584304	0.00604633	0.00788816	0.00850186	0.00700861	0.0166445	0.0333553	0.0312495	0.0385583	UP	UP	UP	4E
PF3D7_1022800	IspG	4-hydroxy-3-methylbut-2-en-1-yl diphosphate synthase (ferredoxin), putative	22.81	26.1	34.05	25.17	25.83	34.16	13.88	20.88	59.41	42.95	29.62	18.61	1.49277	0.964368	0.53736	0.611241	0.498569	0.433295	1.22857	0.5743	0.465932	0.577988	-0.0523446	-0.89604	-0.710186	-1.00413	-1.20658	0.0697977	0.471406	0.0214255	0.0570211	0.0184658	0.0091569	0.202996	0.489583	0.0818955	0.169653	0.0723849	0.0432705	NotSignificant	NA	DOWN	4E
PF3D7_1037100	PyKII	pyruvate kinase 2	26.47	25.1	75.22	80.78	18.92	16.81	62.17	53.4	33.73	21.63	43.01	77.29	2.84171	3.21833	3.28594	3.17668	1.27513	3.57328	3.03002	3.23131	2.4242	1.50676	1.68631	1.71631	1.66752	0.35064	1.83725	4.31e-05	0.000219168	0.000203055	0.000134575	0.227693	0.00014178	0.000382806	0.00171381	0.00251838	0.00238872	0.462552	0.00118953	UP	UP	NA	4E
PF3D7_1337200	DXS	1-deoxy-D-xylulose 5-phosphate synthase	11.41	11.86	33.36	35.76	10.99	10.32	19.62	17.17	14.67	10.46	17.42	24.91	2.92375	3.01518	1	1	1	2.38145	2.96946	1	1.69073	1.54782	1.59224	0	0	0	1.25184	2.74e-05	0.000447266	0.453175	0.491994	0.494719	0.00660569	0.000253854	0.00321986	0.461297	0.493958	0.495591	0.0333218	UP	NA	NA	4E
PF3D7_1218400	TPT	triose or hexose phosphate/phosphate translocator, putative	239.12	250.55	182.77	167.12	146.45	169.11	215.25	311.47	175.24	152.71	151.54	181.99	0.764344	0.667013	1.46978	1.84182	0.864757	1.19174	0.715678	1.6558	1.02825	-0.387706	-0.584214	0.555605	0.881131	-0.209633	0.253065	0.142523	0.121159	0.143405	0.0277022	0.335372	0.304043	0.344334	0.316843	0.338264	0.100158	0.495591	0.495637	NotSignificant	NotSignificant	NotSignificant	4E
PF3D7_1439900	TIM	triosephosphate isomerase	1953.38	1390.37	3521.98	3048.89	1393.54	1148.35	3335.35	2512.51	1143.1	1252.07	2401.28	2684.61	1.80302	2.19286	2.39344	2.18793	2.10067	2.14414	1.99794	2.29068	2.12241	0.850414	1.13282	1.25908	1.12957	1.07085	1.1004	0.014059	0.00880403	0.00519261	0.00691823	0.012145	0.0146275	0.0581189	0.0414307	0.0282781	0.0367592	0.0532279	0.0630379	UP	UP	UP	4E
PF3D7_1124500	pdhA	pyruvate dehydrogenase E1 component subunit alpha	22.58	21.03	21.21	27.47	39.8	29.75	31.18	26.54	24.78	19.69	30.04	29.58	0.939327	1.30623	0.783417	0.892101	1.21227	1.50229	1.12278	0.837759	1.35728	-0.0903009	0.385408	-0.352148	-0.164721	0.277709	0.587159	0.387878	0.202836	0.192887	0.35125	0.27627	0.120965	0.486064	0.45305	0.418968	0.493958	0.495591	0.307969	NotSignificant	NotSignificant	NotSignificant	4E
PF3D7_1446400	pdhB	pyruvate dehydrogenase E1 component subunit beta	35.07	26.39	33.73	31.89	36.23	38.18	30.69	17.77	20.49	18.39	27.92	24	0.961791	1.20841	0.847088	0.465427	1.36262	1.30506	1.0851	0.656257	1.33384	-0.0562051	0.273113	-0.239416	-1.10337	0.446379	0.384113	0.422717	0.274312	0.265225	0.00726116	0.171904	0.220454	0.486064	0.489583	0.461297	0.0379628	0.381561	0.470679	NotSignificant	NA	NotSignificant	4E
PF3D7_0520500	na	Phosphomethyl pyrimidine kinase	na	na	na	na	na	na	na	na	na	na	na	na	na	na	na	na	na	na	na	na	na	na	na	na	na	na	na	na	na	na	na	na	na	na	na	na	na	na	na	na	na	na	4E
PF3D7_0530200	PPT	Phosphoenolpyruvate/phosphate translocator	na	na	na	na	na	na	na	na	na	na	na	na	na	na	na	na	na	na	na	na	na	na	na	na	na	na	na	na	na	na	na	na	na	na	na	na	na	na	na	na	na	na
PF3D7_0614000	na	Thiamin-phosphate synthase	na	na	na	na	na	na	na	na	na	na	na	na	na	na	na	na	na	na	na	na	na	na	na	na	na	na	na	na	na	na	na	na	na	na	na	na	na	na	na	na	na	na	4E
PF3D7_0218300	rRNA-mt	apicoplast rRNA methyltransferase, putative	24.83	33.11	67.13	67.5	39.53	26.96	51.23	28.83	49.04	41.99	34.53	42.25	2.70358	2.03866	1.29598	1.06936	0.704119	1.00619	2.37112	1.18267	0.855156	1.43487	1.02762	0.374041	0.0967503	-0.506109	0.00890555	9.32e-05	0.0155147	0.248687	0.423683	0.14799	0.487078	0.000763968	0.0670139	0.461297	0.493958	0.344042	0.495637	UP	NotSignificant	NotSignificant	4E
PF3D7_1033400	HAD1	haloacid dehalogenase-like hydrolase	867.07	686.61	2860.58	2331.26	542.42	411.44	2966.11	1545.55	327.09	761.71	1642.98	2219.76	3.29913	3.39532	5.46829	3.75644	5.02302	2.91418	3.34723	4.61237	3.9686	1.72209	1.76355	2.45109	1.90937	2.32856	1.54309	3.49e-06	0.000118818	1.7e-07	1.49e-05	5.24e-07	0.00114009	4.03e-05	0.00099102	8.92e-06	0.000425964	1.73e-05	0.00754741	UP	UP	UP	4E
PF3D7_1119100	tRNA-mt	tRNA m(1)G methyltransferase, putative	47.3	37.1	112.75	98.86	46.45	32.35	146.03	74.7	30.03	43.47	69.93	104.52	2.38372	2.66469	3.14381	2.30912	2.32867	2.40442	2.52421	2.72646	2.36654	1.25322	1.41397	1.65251	1.20734	1.21951	1.26569	0.000561505	0.00156894	0.000336586	0.00423986	0.00518312	0.00611805	0.00372153	0.00951078	0.00363462	0.0264062	0.0278673	0.0313068	UP	UP	UP	4E
PF3D7_1128400	FPPS/GGPPS	bifunctional farnesyl/geranylgeranyl diphosphate synthase	133.94	113.63	294.24	249.64	126.48	115.49	275.99	209.78	166.57	89.79	214.34	229.18	2.1968	2.19696	2.18208	1.81643	1.28679	2.5524	2.19688	1.99926	1.91959	1.13541	1.13551	1.12571	0.861109	0.363773	1.35185	0.00160382	0.00867256	0.0113396	0.0306237	0.219486	0.00373863	0.00922966	0.0408798	0.0507558	0.108127	0.449741	0.0209629	UP	NA	NA	4E
PF3D7_1239600	ThzK	hydroxyethylthiazole kinase	17.01	16.01	45.9	57.56	25.29	23.05	28.3	18.38	41.91	19.57	44.54	27.3	2.69841	3.59525	1.11902	0.797397	1.06275	1.39499	3.14683	0.958208	1.22887	1.43211	1.84609	0.162235	-0.32663	0.087807	0.480257	9.59e-05	6.01e-05	0.409929	0.230365	0.421971	0.168569	0.000785259	0.000537938	0.461297	0.467646	0.495591	0.390099	UP	NotSignificant	NotSignificant	4E
