## Supplemental Table 7 for "The apicoplast link to fever-survival and artemisinin-resistance in the malaria parasite"

### Sheet: Table S1_Accession number 
	Table S1_QIseq Sample Name	QIseq Sample ID	Accession number
	41C_A1_5'	HS-6-MP_A1	ERS571589
	41C_B1_5'	HS-7-MP_B1	ERS571592
	41C_C1_5'	HS-8-MP_C1	ERS571594
	37C_Ctrl1_5'	HS-10-MP_E1	ERS571599
	41C_A2_5'	HS-11-MP_A2	ERS571602
	41C_B2_5'	HS-12-MP_B2	ERS571612
	41C_C2_5'	HS-13-MP_C2	ERS571615
	37C_Ctrl2_5'	HS-14-MP_D2	ERS571617
	37C_Ctrl3_5'	HS-15-MP_E2	ERS571620
	41C_A1_3'	HS-6-MP_A1	ERS571589
	41C_B1_3'	HS-7-MP_B1	ERS571592
	41C_C1_3'	HS-8-MP_C1	ERS571594
	37C_Ctrl1_3'	HS-10-MP_E1	ERS571599
	41C_A2_3'	HS-11-MP_A2	ERS571602
	41C_B2_3'	HS-12-MP_B2	ERS571612
	41C_C2_3'	HS-13-MP_C2	ERS571615
	37C_Ctrl2_3'	HS-14-MP_D2	ERS571617
	37C_Ctrl3_3'	HS-15-MP_E2	ERS571620

### Sheet: Table S2_Accession number
	Table S2_QIseq Sample Name	QIseq Sample ID	Accession number
	37C_T1_Ctrl	LMPP_Contl_1	ERS801326
	37C_T1_Ctrl	LMPP_Contl_2	ERS801327
	37C_T1_Ctrl	LMPP_Contl_3	ERS801328
	37C_T1_Ctrl	LMPP_Contl_4	ERS801329
	37C_T1_Ctrl	LMPP_Contl_5	ERS801330
	37C_T1_Ctrl	LMPP_Contl_6	ERS801331
	37C_T1_Ctrl	LMPP_Contl_10	ERS801335
	37C_T1_Ctrl	LMPP_Contl_11	ERS801336
	37C_T1_Ctrl	LMPP_Contl_12	ERS801337
	37C_T1_Ctrl	LMPP_Contl_13	ERS801338
	37C_T1_Ctrl	LMPP_Contl_14	ERS801339
	37C_T1_Ctrl	LMPP_Contl_15	ERS801340
	41C_HS_T1	LMPP_HS_1	ERS801342
	41C_HS_T1	LMPP_HS_2	ERS801343
	41C_HS_T1	LMPP_HS_3	ERS801344
	41C_HS_T1	LMPP_HS_4	ERS801345
	41C_HS_T1	LMPP_HS_5	ERS801346
	41C_HS_T1	LMPP_HS_6	ERS801347
	41C_HS_T1	LMPP_HS_10	ERS801351
	41C_HS_T1	LMPP_HS_11	ERS801352
	41C_HS_T1	LMPP_HS_12	ERS801353
	41C_HS_T1	LMPP_HS_13	ERS801354
	41C_HS_T1	LMPP_HS_14	ERS801355
	41C_HS_T1	LMPP_HS_15	ERS801356
	37C_T2_3Cycle growth	LMPP_Cycle6_1	ERS801358
	37C_T2_3Cycle growth	LMPP_Cycle6_2	ERS801359
	37C_T2_3Cycle growth	LMPP_Cycle6_3	ERS801360
	37C_T2_3Cycle growth	LMPP_Cycle6_4	ERS801361
	37C_T2_3Cycle growth	LMPP_Cycle6_5	ERS801362
	37C_T2_3Cycle growth	LMPP_Cycle6_6	ERS801363
	37C_T2_3Cycle growth	LMPP_Cycle6_10	ERS801366
	37C_T2_3Cycle growth	LMPP_Cycle6_11	ERS801367
	37C_T2_3Cycle growth	LMPP_Cycle6_12	ERS801368
	37C_T2_3Cycle growth	LMPP_Cycle6_13	ERS801369
	37C_T2_3Cycle growth	LMPP_Cycle6_14	ERS801370
	37C_T2_3Cycle growth	LMPP_Cycle6_15	ERS801371

### Sheet: Table S4_Accession number
	Table S4_QIseq Sample Name	QIseq Sample ID	Accession number
	DHA_IC10, Biorep1	T1_DHA_IC10_1	ERS3340781
	DHA_IC10, Biorep2	T1_DHA_IC10_2	ERS3340789
	DHA_IC25, Biorep1	T1_DHA_IC25_1	ERS3340782
	DHA_IC25, Biorep2	T1_DHA_IC25_2	ERS3340790
	AS_IC10, Biorep1	T1_AS_IC10_1	ERS3340784
	AS_IC10, Biorep2	T1_AS_IC10_2	ERS3340792
	AS_IC25, Biorep1	T1_AS_IC25_1	ERS3340785
	AS_IC25, Biorep2	T1_AS_IC25_2	ERS3340793
	BTZ_IC10, Biorep1	T2_BTZ_IC10_1	ERS3340802
	BTZ_IC10, Biorep2	T2_BTZ_IC10_2	ERS3340810
	Control, T0, Biorep1	T0_BioRep_1	ERS3340779
	Control, T0, Biorep2	T0_BioRep_2	ERS3340787
	Control, T1, Biorep1	T1_No drug_1	ERS3340780
	Control, T1, Biorep2	T1_No drug_2	ERS3340788
	Control, T2, Biorep1	T2_No drug_1	ERS3340795
	Control, T2, Biorep2	T2_No drug_2	ERS3340803
	Oxi_T1 Treated, biorep1	T1_Treated_1	ERS3340830
	Oxi_T1 Treated, biorep2	T1_Treated_2	ERS3340832
	Oxi_T1 Unreated, biorep1	T1_Untreated_1	ERS3340829
	Oxi_T1 Unreated, biorep2	T1_Untreated_2	ERS3340831
	Oxi_T2 Treated, biorep1	T2_Treated_1	ERS3340834
	Oxi_T2 Treated, biorep2	T2_Treated_2	ERS3340852
	Oxi_T2 Untreated, biorep1	T2_Untreated_1	ERS3340833
	Oxi_T2 Untreated, biorep2	T2_Untreated_2	ERS3340835
